# Divergent phenotypic and functional roles of human T follicular helper cells from infancy to adulthood

**DOI:** 10.64898/2026.02.06.704464

**Authors:** Suhas Sureshchandra, Jenna M Kastenschmidt, Erika M Joloya, Zachary W Wagoner, Arjun K Nair, Samuel Kim, Natalie Zane, Gargee Bhattacharya, Alyssa M Monterroso, Evien Cheng, Andrew M Sorn, Mahina Tabassum Mitul, Haven Beares, Germaine Mendez, Timothy B Yates, Fan Zhou, Allyssa Daugherty, Chandrani Thakur, Karl A Brokstad, Douglas Trask, Gurpreet Ahuja, Qiu Zhong, Naresha Saligrama, Rebecca J Cox, Lisa E Wagar

## Abstract

Antibody responses to T-dependent antigens are suboptimal in young children, yet the evolution of T follicular helper cell (Tfh) function across the human lifespan remains poorly defined. Using human tonsils, a physiologically relevant and abundant source of Tfh, we investigated age-associated differences in their repertoire and functional programs. Pediatric tonsils were enriched for cytokine-expressing Tfh subsets with increased clonal diversity and phenotypic plasticity. However, in response to influenza antigens, they exhibited reduced Th1 polarization, diminished IL-21 production, and limited B cell help. Across ages, high neutralizing flu antibody responses were associated with robust Tfh1 activation, which was ICOS dependent in adults but not in children. Interestingly, Tfh depletion strategies revealed enhanced Tfh differentiation from distinct precursors in pediatric donors, yet antibody responses during early life were less reliant on Tfh help. Together, these findings define developmentally programmed differences in Tfh differentiation and function with implications for pediatric vaccine design.
