## Supplementary material for "Divergent phenotypic and functional roles of human T follicular helper cells from infancy to adulthood": Table S1

### Sheet: SuppTable1
Table S1: Cohort of human donors used in this study
Donor ID	Age	Sex	Race	Ethnicity	Reason for surgery	Date of tonsillectomy	Flu vaccine history	Ex vivo scRNA (Fig 1)	Ex vivo Flow cytometry (Fig 2)	Cytokine Assays (Fig 2)	Organoids Flow Cytometry (Fig 3)	Organoids scRNA (Fig 3)	In vivo vaccination (Fig 4)	Tfh depletion (Fig 6)	Tfh depletion scRNA (Fig 6,7)
Donor1	2	F	White	Not Hispanic/Latino	OSA/Hypertrophy	2021-05-13	2019 and 2020	X
Donor10	2	M	White			2021-03-02	No Data							X
Donor100	25	F	White	Hispanic/Latino	Recurrent Tonsillitis/Hypertrophy	2022-11-29	2020							X
Donor101	26	F	White		Hypertrophy	2022-03-21	2021							X	X
Donor102	26	M	White	Hispanic/Latino	Recurrent Tonsillitis/Hypertrophy	2022-05-10	NONE		X	X				X	X
Donor103	27		White		NA		Recently vaccinated (first flu vaccine)						X
Donor104	28	F	White	Hispanic/Latino	Recurrent Tonsillitis/Hypertrophy	2022-01-18	2021		X
Donor105	29		White		NA		Recently vaccinated (first flu vaccine)						X
Donor106	30	F	White		Hypertrophy	2023-01-31	NONE			X
Donor107	31	M	White	Hispanic/Latino	Recurrent Tonsillitis/Hypertrophy	2021-09-28	NONE	X	X			X
Donor108	32	F	White		Recurrent Tonsillitis/Hypertrophy	2022-02-01	NONE	X				X
Donor109	33	F	White		Recurrent Tonsillitis/Hypertrophy	2022-12-06	NONE		X					X	X
Donor11	2	M	White			2024-02-16	No Data							X
Donor110	34	F	Asian		Recurrent Tonsillitis/Hypertrophy	2022-05-10	2021	X	X
Donor111	35	M	White	Hispanic/Latino	Hypertrophy	2022-08-15	2021		X	X
Donor112	37	M	White	Hispanic/Latino	Hypertrophy	2021-11-30	NONE	X	X	X
Donor113	37	M	White		Hypertrophy	2023-02-07	2020		X	X	X
Donor114	39	M	White		Hypertrophy	2022-01-18	NONE	X				X
Donor115	41	M	White		Hypertrophy	2023-03-21				X
Donor116	42	F	Asian		Recurrent Tonsillitis/Hypertrophy	2022-08-09	2020 and 2021			X				X
Donor117	50	M	Asian		Hypertrophy	2023-01-10	NONE			X
Donor118	51		White		NA		Recently vaccinated (first flu vaccine)						X
Donor119	52	M	White		Hypertrophy	2022-08-16	2021	X	X	X	X			X
Donor12	2	M	White			2024-03-08	No Data							X
Donor120	58	F	Asian		Hypertrophy	2021-09-21	No Data	X
Donor13	2	M	White			2024-03-22	No Data							X
Donor14	3	M	Other	Hispanic/Latino	OSA/Hypertrophy	2021-06-03	2019		X
Donor15	3	M	Other	Hispanic/Latino	OSA	2021-04-27	2019 and 2020	X				X
Donor16	3	M	White	Hispanic/Latino	OSA	2021-06-18	2019 and 2020	X				X
Donor17	3	M	White	Not Hispanic/Latino	OSA	2022-05-20	2020 and 2021							X
Donor18	3	M	White	Not Hispanic/Latino	OSA	2021-11-02	NONE		X
Donor19	3	F	White	Not Hispanic/Latino	OSA/Hypertrophy	2021-12-08	NONE				X
Donor2	2	F	White	Not Hispanic/Latino	OSA/Hypertrophy	2021-05-13	2019 and 2020		X			X
Donor20	3	F	White	Not Hispanic/Latino	OSA/Hypertrophy	2022-02-09	NONE		X					X
Donor21	3	M	White	Not Hispanic/Latino	OSA/Hypertrophy	2021-10-11	2019 and 2020	X
Donor22	3	M	White	Not Hispanic/Latino	OSA/Hypertrophy	2022-02-09	2020 only		X	X	X
Donor23	3	F	Other	Hispanic/Latino	OSA	2022-08-23	2021							X
Donor24	3	F	White	Not Hispanic/Latino	Hypertrophy, Adenotonsillar/Suspected PFAPA	2022-09-19	2020 only	X						X
Donor25	3	F	White	Not Hispanic/Latino	OSA	2022-09-08	NONE				X
Donor26	3	M	White	Not Hispanic/Latino	Hypertrophy	2022-06-01	2020 and 2021		X	X	X
Donor27	3	F	Black or African American			2022-03-22	No Data							X
Donor28	3	M	White			2022-09-08	No Data							X	X
Donor29	3	M	White			2021-12-02	No Data			X
Donor3	2	F	White	Hispanic/Latino	OSA	2021-07-02	2019		X	X	X
Donor30	3	F	White			2022-03-17	No Data			X	X
Donor31	3	F	Black or African American			2022-03-22	No Data			X					X
Donor32	3	M	White			2022-09-28	No Data			X				X
Donor33	3	F	White			2022-03-17	No Data							X
Donor34	3	F	White			2024-02-28	No Data							X
Donor35	3	F	White			2025-06-03	No Data							X
Donor36	3		White		NA		Recently vaccinated (first flu vaccine)						X
Donor37	3		White		NA		Recently vaccinated (first flu vaccine)						X
Donor38	4	F	White	Not Hispanic/Latino	OSA/Hypertrophy	2021-06-18	2020		X	X	X
Donor39	4	F	White	Not Hispanic/Latino	Hypertrophy	2021-07-23	2020		X	X	X
Donor4	2	M	White	Not Hispanic/Latino	Hypertrophy	2021-12-03	2020 only				X
Donor40	4	M	White	Not Hispanic/Latino	OSA	2021-06-18	2019 and 2020		X	X	X
Donor41	4	M	White	Not Hispanic/Latino	OSA/Hypertrophy/Ankyloglossia	2021-10-01	2019 and 2020		X	X	X
Donor42	4	F	White	Not Hispanic/Latino	OSA/Hypertrophy	2021-10-11	2019 and 2020		X
Donor43	4	M	White	Hispanic/Latino	Hypertrophy/sleep disordered breathing	2022-06-01	2020 only		X					X
Donor44	4	F	White	Not Hispanic/Latino	OSA/Hypertrophy/Obesity	2022-02-09	2020 only		X	X	X
Donor45	4	M	White	Not Hispanic/Latino	Hypertrophy/Sleep disordered breathing	2022-04-28	NONE							X	X
Donor46	4	F	White	Hispanic/Latino	Hypertrophy	2022-03-09	2020 and 2021				X
Donor47	4	M	White	Not Hispanic/Latino	Hypertrophy/Sleep disordered breathing	2022-05-25	2020 only							X
Donor48	4	F	White			2022-10-25	No Data							X
Donor49	4	F	Black or African American			2022-09-20	No Data							X
Donor5	2	F	White	Not Hispanic/Latino	OSA	2022-08-16	2020 only				X
Donor50	4	F	White			2021-12-08	No Data							X
Donor51	4	F	American Indian			2022-09-02	No Data							X
Donor52	4	M	Black or African American			2022-11-16	No Data							X
Donor53	4	M	White			2021-11-12	No Data				X
Donor54	4	M	White			2021-11-16	No Data							X	X
Donor55	4	F	White			2024-01-25	No Data							X
Donor56	4	M	White			2024-08-12	No Data							X
Donor57	4		White		NA		Recently vaccinated (first flu vaccine)						X
Donor58	5	F	Other	Not Hispanic/Latino	OSA	2021-05-14	NONE	X				X
Donor59	5	M	White			2021-11-16	No Data							X
Donor6	2	F	Other	Hispanic/Latino	OSA	2022-08-30	2020 only				X
Donor60	6	M	White			2022-04-19	No Data							X
Donor61	7	M	White	Not Hispanic/Latino	OSA	2021-04-20	2020		X
Donor62	7	F	White	Not Hispanic/Latino	Hypertrophy	2021-06-30	NONE		X
Donor63	7	F	Other	Not Hispanic/Latino	OSA	2022-05-24	2020 only							X
Donor64	7	M	Unknown	Unknown	Hypertrophy/Sleep Disordered Breathing	2022-09-14	2020 only			X
Donor65	7	M	White	Hispanic/Latino	OSA	2022-10-14	2022			X
Donor66	7	F	Unknown			2022-11-16	No Data			X				X
Donor67	8	M	White	Hispanic/Latino	Hypertrophy	2022-05-25	NONE			X
Donor68	8	F	White			2021-04-20	No Data							X
Donor69	8	F	White			2021-04-08	No Data			X				X
Donor7	2	M	White			2021-04-19	No Data			X				X
Donor70	9	M	Other	Not Hispanic/Latino	OSA	2021-05-12	NONE		X
Donor71	9	F	White	Not Hispanic/Latino	PFAPA	2021-06-30	NONE		X
Donor72	9	F	White	Not Hispanic/Latino	OSA/Hypertrophy	2022-02-23	2020 only							X
Donor73	10	M	Other	Hispanic/Latino	OSA	2022-08-30	2020 only			X
Donor74	10	F	White	Hispanic/Latino	OSA	2021-08-24	2019 and 2021		X
Donor75	10	F	White	Not Hispanic/Latino	OSA	2022-08-19	2021	X
Donor76	11	M	Other	Hispanic/Latino	OSA/Hypertrophy	2021-07-23	2020	X
Donor77	11	M	White			2024-08-13	No Data							X
Donor78	11	F				2025-06-03	No Data							X
Donor79	12	M	Asian	Not Hispanic/Latino	Hypertrophy/Sleep disordered breathing	2022-07-20	NONE							X
Donor8	2	M	White			2022-09-08	No Data			X	X
Donor80	13	M	White	Hispanic/Latino	OSA	2021-06-08	NONE		X
Donor81	13	F	White	Hispanic/Latino	Hypertrophy	2022-04-12	2021							X
Donor82	15	M	Other	Hispanic/Latino	Hypertrophy	2021-07-21	NONE		X
Donor83	17	F	White		Recurrent Tonsillitis	2021-11-23	2021		X		X			X
Donor84	18	F	American Indian		Hypertrophy	2021-11-23	2020		X		X
Donor85	19	M	White		Recurrent Tonsillitis	2022-05-04	NONE							X
Donor86	20	F	White		Recurrent tonsillitis/Hypertrophy	2021-09-07	No Data		X					X
Donor87	20	F	White		Recurrent Tonsillitis	2022-01-18	2020		X
Donor88	21	M	White		Recurrent Tonsillitis/Hypertrophy	2021-12-14	2020		X	X	X
Donor89	21	M	White		Hispanic/Latino	2023-05-09			X	X	X
Donor9	2	F	Black or African American			2021-01-20	No Data							X	X
Donor90	21		White		NA		Recently vaccinated (first flu vaccine)						X
Donor91	22	F	White		Recurrent Tonsillitis/Hypertrophy	2022-03-22	NONE							X
Donor92	22	M	Asian	Hispanic/Latino	Recurrent Tonsillitis	2022-04-05	2021		X	X	X
Donor93	23	F	White	Hispanic/Latino	Recurrent Tonsillitis/Hypertrophy	2022-01-11	2021		X
Donor94	24	F	White		Recurrent Tonsillitis/Hypertrophy	2022-02-14	2021	X				X
Donor95	24	F	Black or African American		Recurrent tonsillitis	2023-02-07	2022							X	X
Donor96	24	F	White		Recurrent tonsillitis/Hypertrophy	2023-03-20	NONE		X	X	X
Donor97	24		White		NA		Recently vaccinated (first flu vaccine)						X
Donor98	25	F	White	Hispanic/Latino	Recurrent Tonsillitis	2021-10-12	2020		X	X	X
Donor99	25	F	White		Recurrent Tonsillitis	2022-08-16	2021				X
