## Supplementary material for "Divergent phenotypic and functional roles of human T follicular helper cells from infancy to adulthood": Table S2

### Sheet: Tonsils scRNA
Table S2: List of feature barcode antibodies used in this study
Marker	sequence	feature_type
HTO8_TotalSeqC	CTCCTCTGCAATTAC	Antibody Capture
HTO9_TotalSeqC	CAGTAGTCACGGTCA	Antibody Capture
HTO10_TotalSeqC	ATTGACCCGCGTTAG	Antibody Capture
HTO11_TotalSeqC	CGATTGTAGACCTTT	Antibody Capture
HTO12_TotalSeqC	TAACGACCAGCCATA	Antibody Capture
HTO13_TotalSeqC	AAATCTCTCAGGCTC	Antibody Capture
CD4_TotalSeqC	TGTTCCCGCTCAACT	Antibody Capture
CD8_TotalSeqC	GCTGCGCTTTCCATT	Antibody Capture
CCR7_TotalSeqC	AGTTCAGTCAACCGA	Antibody Capture
CD45RA_TotalSeqC	TCAATCCTTCCGCTT	Antibody Capture
CD62L_TotalSeqC	GTCCCTGCAACTTGA	Antibody Capture
CD27_TotalSeqC	GCACTCCTGCATGTA	Antibody Capture
CD45RO_TotalSeqC	CTCCGAATCATGTTG	Antibody Capture
CD95_TotalSeqC	CCAGCTCATTAGAGC	Antibody Capture
CD25_TotalSeqC	TTTGTCCTGTACGCC	Antibody Capture
IL7R_TotalSeqC	GTGTGTTGTCCTATG	Antibody Capture
CD38_TotalSeqC	TGTACCCGCTTGTGA	Antibody Capture
HLA-DR_TotalSeqC	AATAGCGAGCAAGTA	Antibody Capture
OX40_TotalSeqC	AACCCACCGTTGTTA	Antibody Capture
CD40LG_TotalSeqC	GCTAGATAGATGCAA	Antibody Capture
TIM3_TotalSeqC	TGTCCTACCCAACTT	Antibody Capture
LAG3_TotalSeqC	CATTTGTCTGCCGGT	Antibody Capture
CXCR5_TotalSeqC	AATTCAACCGTCGCC	Antibody Capture
ICOS_TotalSeqC	CGCGCACCCATTAAA	Antibody Capture
CD57_TotalSeqC	AACTCCCTATGGAGG	Antibody Capture
PD-1_TotalSeqC	ACAGCGCCGTATTTA	Antibody Capture
CTLA4_TotalSeqC	ATGGTTCACGTAATC	Antibody Capture
CD200_TotalSeqC	CACGTAGACCTTTGC	Antibody Capture
CD69_TotalSeqC	GTCTCTTGGCTTAAA	Antibody Capture
CD103_TotalSeqC	GACCTCATTGTGAAT	Antibody Capture
CD101_TotalSeqC	CTACTTCCCTGTCAA	Antibody Capture
CD49a_TotalSeqC	ACTGATGGACTCAGA	Antibody Capture
CCR4_TotalSeqC	AGCTTACCTGCACGA	Antibody Capture
CCR6_TotalSeqC	GATCCCTTTGTCACT	Antibody Capture
CXCR3_TotalSeqC	GCGATGGTAGATTAT	Antibody Capture
CXCR4_TotalSeqC	TCAGGTCCTTTCAAC	Antibody Capture
CXCR6_TotalSeqC	GACAGTCGATGCAAC	Antibody Capture
CCR10_TotalSeqC	ATCTGTATGTCACAG	Antibody Capture
KLRB1_TotalSeqC	GTACGCAGTCCTTCT	Antibody Capture
KLRG1_TotalSeqC	CTTATTTCCTGCCCT	Antibody Capture

### Sheet: Tonsil Organoids scRNA
Marker	sequence	feature_type
CD27_TotalSeqC	GCACTCCTGCATGTA	Antibody Capture
OX40_TotalSeqC	AACCCACCGTTGTTA	Antibody Capture
CD38_TotalSeqC	TGTACCCGCTTGTGA	Antibody Capture
HLADR_TotalSeqC	AATAGCGAGCAAGTA	Antibody Capture
PD-1_TotalSeqC	ACAGCGCCGTATTTA	Antibody Capture
IgD_TotalSeqC	CAGTCTCCGTAGAGT	Antibody Capture
CXCR5_TotalSeqC	AATTCAACCGTCGCC	Antibody Capture
CXCR3_TotalSeqC	GCGATGGTAGATTAT	Antibody Capture
CCR4_TotalSeqC	AGCTTACCTGCACGA	Antibody Capture
CCR6_TotalSeqC	GATCCCTTTGTCACT	Antibody Capture
HTO1_TotalSeqC	GTCAACTCTTTAGCG	Antibody Capture
HTO2_TotalSeqC	TGATGGCCTATTGGG	Antibody Capture
HTO3_TotalSeqC	TTCCGCCTCTCTTTG	Antibody Capture
HTO4_TotalSeqC	AGTAAGTTCAGCGTA	Antibody Capture

### Sheet: Tfh depletion scRNA
Marker	sequence	feature_type
HTO1_TotalSeqC	GTCAACTCTTTAGCG	Antibody Capture
HTO2_TotalSeqC	TGATGGCCTATTGGG	Antibody Capture
HTO3_TotalSeqC	TTCCGCCTCTCTTTG	Antibody Capture
HTO4_TotalSeqC	AGTAAGTTCAGCGTA	Antibody Capture
HTO5_TotalSeqC	AAGTATCGTTTCGCA	Antibody Capture
HTO6_TotalSeqC	GGTTGCCAGATGTCA	Antibody Capture
HTO7_TotalSeqC	TGTCTTTCCTGCCAG	Antibody Capture
HTO8_TotalSeqC	CTCCTCTGCAATTAC	Antibody Capture
HTO9_TotalSeqC	CAGTAGTCACGGTCA	Antibody Capture
HTO10_TotalSeqC	ATTGACCCGCGTTAG	Antibody Capture
HTO11_TotalSeqC	CGATTGTAGACCTTT	Antibody Capture
HTO12_TotalSeqC	TAACGACCAGCCATA	Antibody Capture
CCR7_TotalSeqC	AGTTCAGTCAACCGA	Antibody Capture
CD45RA_TotalSeqC	TCAATCCTTCCGCTT	Antibody Capture
CD27_TotalSeqC	GCACTCCTGCATGTA	Antibody Capture
CD45RO_TotalSeqC	CTCCGAATCATGTTG	Antibody Capture
CD25_TotalSeqC	TTTGTCCTGTACGCC	Antibody Capture
CD38_TotalSeqC	TGTACCCGCTTGTGA	Antibody Capture
HLA-DR_TotalSeqC	AATAGCGAGCAAGTA	Antibody Capture
IgD_TotalSeqC	CAGTCTCCGTAGAGT	Antibody Capture
OX40_TotalSeqC	AACCCACCGTTGTTA	Antibody Capture
CXCR5_TotalSeqC	AATTCAACCGTCGCC	Antibody Capture
ICOS_TotalSeqC	CGCGCACCCATTAAA	Antibody Capture
PD-1_TotalSeqC	ACAGCGCCGTATTTA	Antibody Capture
CD200_TotalSeqC	CACGTAGACCTTTGC	Antibody Capture
CCR4_TotalSeqC	AGCTTACCTGCACGA	Antibody Capture
CCR6_TotalSeqC	GATCCCTTTGTCACT	Antibody Capture
CXCR3_TotalSeqC	GCGATGGTAGATTAT	Antibody Capture
CXCR4_TotalSeqC	TCAGGTCCTTTCAAC	Antibody Capture
