## Supplementary material for "Divergent phenotypic and functional roles of human T follicular helper cells from infancy to adulthood": Table S3

### Sheet: Figs1 and 3
Table S3: List of cluster-specific top gene expression markers for all single cell experiments in the study.
NaiveCD4	Naive-CD38hi	Naive-IFN	TCM	TCM-CXCR3	GCTfh	RestingTfh	Tfh-TNFhi	Tfh-IL10hi	Th17	Tregs-CD62L	Tregs-CTLA4	CD4-TRM
NOSIP	ARMH1	MX1	JUNB	ANXA1	TOX2	TOX2	CXCL13	LAG3	KLRB1	FOXP3	LAG3	ARHGAP15
KLF2	CCR7	IFI44L	GPR183	KLF2	PDCD1	AC004585.1	CD200	CEP128	LAG3	IKZF2	FOXP3	MBNL1
LEF1	HES4	OAS1	CMTM8	VIM	GNG4	IGFBP4	NFATC1	KLRB1	RORA	RTKN2	MIR4435-2HG	ZBTB20
FHIT	SUSD4	IFIT1	ZFP36L2	EMP3	CD79A	PDCD1	IL21	TNFRSF1B	S100A4	IL32	TNFRSF1B	ANKRD44
RASGRP2	SERPINE2	RSAD2	IL7R	CRIP1	CXCR5	ITM2A	LINC01480	MIR4435-2HG	LINC01871	IL2RA	RGS1	MALAT1
TRABD2A	RPS2	CMPK2	JUN	S100A10	POU2AF1	ID3	SRGN	IL21	CXCR6	FCRL3	CYTOR	PTPRC
TMSB10	UBXN10-AS1	IFIT3	KLF6	IL7R	ASCL2	H2AFZ	ITM2A	TENT5C	GPR25	IL10RA	CXCR6	SKAP1
AIF1	RPS8	USP18	LINC00402	S1PR1	DRAIC	AC012645.3	DUSP2	LGMN	PTMS	GBP5	LGMN	FOXP1
CCR7	RPS18	XAF1	GIMAP5	AHNAK	CXXC5	PVALB	ODC1	CTLA4	CCR6	LFNG	IL2RA	PRKCH
BACH2	RPL18A	IFI6	GIMAP7	ITGB1	SMCO4	AL450352.1	NFKBID	MAF	CTSH	NIBAN1	GPR25	MT-CO1
EMP3	RPS6	HERC5	BTG1	S100A11	CXCL13	COTL1	PPP1CC	IL10	ID2	NCF4	IL1R2	MAML2
SNHG29	RPS5	OAS3	FYB1	S100A6	H2AFZ	CORO1B	ICA1	IKZF3	AL136456.1	CARD16	ADTRP	RUNX1
FLT3LG	PLAC8	IFI44	FOS	S100A4	AC012645.3	PASK	TIGIT	NAP1L4	COL5A3	STAM	LINC01943	BCL11B
SELL	RPL12	ISG15	PASK	TXNIP	TIGIT	ST8SIA1	GBP2	TSHR	MAP3K4	S100A4	CTLA4	SSH2
ITGA6	RPS12	LY6E	KLRB1	PLP2	SH2D1A	TOX	EGR2	PRDM1	CCL20	BIRC3	TNIP3	MT-CYB
CD55	RPS19	EIF2AK2	DUSP1	TAGLN2	FAM43A	SLC9A9	PDCD1	AC022239.1	BHLHE40	VAV3	CTSC	KLF12
LDHB	CD38	MX2	GLIPR1	AQP3	ID3	SCGB3A1	SOD1	LINC01943	CST7	TNFRSF1B	PTMS	LRBA
AK5	SNHG29	OASL	FLOT1	TIMP1	P2RY8	ICA1	FABP5	RGS1	TNFSF13B	PRDM1	PIM2	CELF2
LINC00861	RPL10A	IRF7	CD69	SH3BP5	RTP5	DRAIC	GNG4	IL32	PRR5	HLA-DPA1	PBXIP1	ELMO1
TLE5	TMSB10	SAMD9L	CXCR4	ANXA2	CORO1B	CHI3L2	RILPL2	TNIP3	FURIN	RGS1	GBP5	MT-CO2
TPT1	EEF1B2	STAT1	SCML4	SELL	TOX	CXCR5	CBLB	CYTOR	FKBP11	TMSB10	CISH	MT-CO3
GAS5	RPLP0	DDX60	MAP3K4	TMSB10	CEBPA	LIMS1	TNFRSF4	AC017002.3	PRDM1	HLA-DPB1	S100A4	IKZF1
RPS3A	TRABD2A	PARP9	CITED2	FLNA	NDUFB2	GAPDH	TNF	CDKL2	RORC	KLF2	PRDM1	RIPOR2
RPS5	RPL4	EPSTI1	FOSB	TGFB1	DAB1	C9orf16	PTPN11	CSF1	SYTL2	S100A10	ZC2HC1A	UTRN
NELL2	PTMS	IFITM1	IER2	ITGB7	XXYLT1	ZNRF1	TBC1D4	custom.TCRB	CAPG	CISH	IL1R1	PITPNC1
C1orf162	CHI3L2	HELZ2		LTB	CHI3L2	LIMS2	TSPAN12	CD3D	RUNX2	CST7	HES4	ARID1B
RPS13	CD55	TRIM22		PDE3B	HEY1	LAT	MAGEH1	FCMR	ADAM19	TTN	FURIN	DOCK10
CSGALNACT1	GBP2	HSH2D		FLT3LG	SCGB3A1	THADA	TOX	C9orf16	IL7R	TIGIT	CARD16	INPP4B
RPS12	ID2	HERC6		LDHB	PVALB	SMCO4	PKM	TOX2	TNFRSF18	CYTOR	FAM174B	ARL15
EEF1B2	LEF1	OAS2		TPT1	RAB27A	TIGIT	BTLA	MAP3K5	PTPN13	SAMHD1	SAMSN1	TNRC6B
RPL14	NME2	GBP1		RIPOR2	CD8B	PTPN13	CTLA4	PFN1	CYTOR	CASP1	MAST4	MT-ATP6
RIPOR2	RPL37A	IFI35		MYL12A	CEP128	PPP2R5C	KSR2	CDHR3	IL12RB1	CTLA4	ZC3H12D	MT-ND4L
LDLRAP1	SESN3	LGALS9		TLE5	VOPP1	ICOS	PTMS	NDUFV2	SH2D2A	SELL	CCL20	DPYD
TMIGD2	RPL7	DDX60L		RASGRP2	COTL1	PPP1CC	TSPAN5	ASB2	S100A6	SHMT2	DUSP16	FOXN3
RPS14	NPM1	IFIT5		CAPN2	NR3C1	TRIM8	IGFBP4	CTSA	ITGA4	TSC22D3	F5	MT-ND3
NOP53	BACH2	SP100		RPSA	ITM2A	TBC1D4	GFOD1	HLA-A	CD2	USP15	AC017002.3	MT-ND1
ABLIM1	CHRM3-AS2	BST2		RPS20	STK39	CTSB	PGAM1	DUSP5	RGS1	MIR4435-2HG	LFNG	ZFAND3
RPL21	PTGER4	DDX58		RPL36A	IL21	DUSP6	HIF1A	SNX6	MIR4435-2HG	SELPLG	CSF1	LDLRAD4
RPS24	ETHE1	RTP4		RPL23A	SLC7A10	FYB1	RNF19A	ISG20	PTPRM	ANXA2	CDKN2A	PRKCA
RPL10A	SLC25A6	TNFSF10		NOSIP	IKZF3	GLCCI1	LIMS1	CD81	SPOCK2	TNFRSF18	ATP1B1	FYN
RPS23	HNRNPA1	UBE2L6		CDC14A	ICA1	SREBF2	THADA	PBXIP1	LAPTM5	CASK	INPP1	TMEM131L
PRMT2	SATB1	MT2A		TSC22D3	SLC9A9	AC068587.4	SIAH2	OGDH	MYO1F	ISG20	COL5A3	SIK3
S1PR1	IMPDH2	SHFL		CD48	FAM110A	TCF7	DRAIC	XBP1	HES4	PLCL1	B2M	DOCK8
RPSA	GAS5	SAMD9		BIRC3	AL450352.1	SH2D1A	RAB11FIP1	SRGN	PBXIP1	EMP3	IL2RB	FTX
RPL5	SNX9	PNPT1		PLSCR3	FKBP5	IFITM1	MAF	CKLF	ERN1	S100A6	DNPH1	ATM
RPL32	MAML2	PLSCR1		LIME1	PTPN14	PHACTR2	ARID5B	MYO5A	OSTF1	ARID5B	IL32	MED13L
RPS27A	PTPN6	SP110		LINC00861	GADD45G	DHRS7	AC004585.1	TBC1D4	CKLF	CD27	FAS	KANSL1
RPS25	PPA1	PARP10		IFITM2	POU3F1	BCL6	CD59	ARPC1B	YWHAH	THEM4	SLAMF1	SMYD3
VIM	STAT1	IFI16		RPS26	CD82	IKZF3	IRF4	SAT1	GBP5	CD74	NCF4	TNIK
AC119396.1	SNHG5	ISG20			DHRS7	RNF19A	NMB	YPEL3	ITM2B	BCL2	CCR4	PACS1

### Sheet: Fig 4
Naive-IFN	Naive-IFN	Tfh	TRM	Tfh	TCM	Tfh-CXCL13	Th17	Th17	Naive	TCM	Dead	Tfh-IL10	memTregs	GC-Tfh	Th1	Act-OX40	nTregs	Naive	ProlifT	CytotoxicT	ActT-CXCR3+	Doublets
IL7R	LEF1	AL450352.1	CD52	PASK	PGK1	CXCL13	KLRB1	CD52	RPS26	BNIP3	NEAT1	RGS1	IL2RA	CXCL13	GNLY	LGALS1	FOXP3	RPL3	STMN1	GZMK	HLA-DRA	CXCR3
IFIT3	IFIT3	THADA	KLF2	NMB	BNIP3	DDIT4	CXCR6	KLRB1	RPL3	BNIP3L	MALAT1	LAG3	FOXP3	DUSP2	CCL5	LAG3	RTKN2	LEF1	GNLY	NKG7	HLA-DRB1	RTKN2
IFIT2	CCR7	PASK	GNLY	PDE7B	TPI1	ENO1	JAML	KLF2	RPS3A	GPI	SYNE2	NAP1L4	TNFRSF1B	CD69	IFI27	TNFRSF4	CISH	EEF1B2	TUBA1B	CCL5	CD74	NCR3
SELL	SELL	TOX	IFI27	TOX2	BNIP3L	TPI1	LINC01871	S100A4	RPL21	PGK1	ZBTB20	SLC1A4	CISH	NR4A1	GZMB	GZMA	IL2RA	RPS3A	LGALS1	CST7	HLA-DRB5	FOXP3
MX2	GBP1	ID3	S100A4	GNG4	FAM162A	AC004585.1	GZMA	ITGA4	RPS27A	SNHG12	PDE3B	MIR4435-2HG	RGS1	FABP5	GZMA	TNFRSF18	IKZF2	RPS6	HMGB2	GZMA	HLA-DQA1	FCER1G
IFIT1	GBP5	TIGIT	AQP3	TIGIT	LDHA	IGFBP2	CST7	GPR25	RPL13	FAM162A	PTPRC	CARS	BATF	CD200	CSF2	RGS1	SELL	LRRN3	MKI67	CCL4L2	HLA-DPA1	PTGER2
TRIM22	PSAT1	TOX2	EMP3	ID3	GPI	PGK1	SYTL2	AQP3	EEF1B2	ENO1	FTX	KLRB1	IL1R2	EGR1	CST7	ENO1	IL10RA	RPS27A	TYMS	GZMB	HLA-DQB1	AC232271.3
GIMAP7	RSAD2	PDE7B	LGALS1	PTPN13	ENO1	IGFBP4	CCL5	FLNA	RPS6	LDHA	RNF213	LGMN	LAG3	ZFP36L1	LAG3	GAPDH	LEF1	RPL21	RRM2	CCL4	HLA-DPB1	ITGAM
IFITM1	IFIT2	PTPN13	FLNA	LAT	MIF	LGMN	OSTF1	S1PR4	IL7R	ENO2	LNPEP	TENT5C	TNFRSF4	TNFRSF4	RDH10	CST7	RPL28	RPS5	GZMB	GZMH	TNFRSF4	LAIR2
ANXA1	IFIT1	ST8SIA1	ITGA4	ASB2	P4HA1	DRAIC	ITGA4	LIME1	RPS3	LEF1	TNRC6B	IKZF3	CTLA4	NR4A2	NKG7	CTSH	BTG1	RPS8	GZMA	PRF1	RGS1	PTGIR
ISG15	LRRN3	SLC9A9	TGFB1	AC004585.1	SNHG6	LDHA	ID2	EMP3	RPL5	TPI1	MBNL1	TOX2	ADTRP	MIR155HG	PRF1	TPI1	SESN3	EEF1G	TUBB	HLA-DPA1	HLA-DQA2	LAYN
GBP1	TRIM22	CXCL13	S100A6	AC016168.2	DDIT4	MIF	CD96	CDC25B	FXYD7	CCR7	MT-ND4L	MAF	IL32	TNF	LGALS1	TMSB10	KLF2	RPL13	CDT1	EOMES	TNFRSF18	OTOF
MT2A	LINC00861	H2AFZ	S1PR4	DRAIC	BTG1	PGAM1	FTH1	LTB	RPS8	PAICS	ATM	CD7	LINC01943	EGR2	HOPX	SH2D2A	PCED1B-AS1	RPL5	CENPF	HLA-DPB1	ENTPD1	SAMD3
ISG20	STAT1	PHACTR2	ANXA2	SLC9A9	SNHG12	GAPDH	CTSH	TGFB1	RPL10	SNHG6	DDX17	ASB2	NFKBIA	NFKBID	CXCR3	LGALS3	RPS12	TPT1	PCLAF	PLEK	HLA-DMA	IKZF2
CMTM8	MYC	IKZF3	CCL5	ST8SIA1	ENO2	HIF1A-AS3	SLC1A4	SH3BGRL3	RPL9	MIF	ZNF292	CTLA4	LTA	NFKBIA	CD52	PKM	PTMA	RPL10A	UBE2S	KLRG1	RDH10	IL2RA
GIMAP5	LDHB	MAGEH1	CDC25B	ECEL1	C4orf3	CORO1B	FTL	C12orf75	EEF1A1	C4orf3	RESF1	SRGN	TNFRSF18	TNFRSF18	PTMS	GPI	USP15	RPL10	PTTG1	AOAH	SLC1A4	CD79A
SLC3A2	PSME2	ISG15	SH3BGRL3	TOX	MIR210HG	BNIP3	TNFSF13B	CLIC3	RPL8	SNHG7	MT-CO2	CEP128	MIR4435-2HG	GNG4	HAVCR2	BHLHE40	TIGIT	RPSA	ASPM	HLA-DRB1	DUSP4	CCL5
HERC5	MT2A	NR3C1	LIME1	THADA	PKM	FAM162A	LAG3	ITGB7	RPS13	MTFP1	MT-CO1	TNFRSF18	CTSC	NMB	DUSP4	FURIN	RPS27	RPS12	TOP2A	CXCR3	AL606807.1	LFNG
CMPK2	HSP90AB1	TBC1D4	ITGB7	FXYD5	SLC2A3	SMCO4	LAPTM5	MYO1F	RPL17	BTG1	MT-ND3	ADTRP	LGALS3	SIAH2	SRGN	S100A4	STAM	RPS13	NUSAP1	SLAMF7	GNA15	AF165147.1
MX1	DDIT3	PPP2R5C	VIM	C9orf16	GAPDH	C4orf3	SLAMF1	AHNAK	RPLP1	TAF1D	MT-ND1	CD4	LGMN	ODC1	CXCR6	PTMS	SNHG6	RPS14	TPX2	CTSW	F2R	CISH
OASL	ABLIM1	LAT	C12orf75	COTL1	PNRC1	HILPDA	GLO1	UCP2	RPL13A	ZFAS1	MT-ND5	TBC1D4	LTB	JUNB	C12orf75	GADD45G	SAMHD1	ACTN1	LAG3	F2R	EBI3	CCR1
GIMAP4	GBP4	SH2D1A	MYO1F	MT-ATP8	CXCR4	BNIP3L	GPR25	LGALS1	RPL4	EPB41L4A-AS1	ANKRD12	IL32	HES4	PGAM1	LINC01871	VIM	BCL2	RPL4	UBE2C	SAMD3	MAP1LC3A	GNG8
IRF7	PCED1B-AS1	PDCD1	AHNAK	NR3C1	ZFP36L2	GPI	LGALS3	VIM	TPT1	PFKFB4	MT-ATP6	TNFRSF1B	CD74	TAGAP	S100A4	GNA15	SMCHD1	RPS4X	NKG7	HLA-DRB5	PHLDA1	GPR15
GBP5	GIMAP7	IFI44L	CXCR6	PHACTR2	ZFAS1	GNG4	TGFB1	RPL4	RPS5	P4HA1	N4BP2L2	TRPS1	FAS	NFATC1	CD38	TNFRSF1B	FLT3LG	CCR7	C12orf75	CD74	ZEB2	GLIPR2
KLF6	RPS12	COTL1	GZMA	EEF1B2	MXI1	SH2D1A	RHOC	EEF2	RPLP2	NOG	MT-CYB	CDKL2	UCP2	RNF19A	TNFRSF4	RBPJ	PLP2	LINC00861	TK1	CXCR6	BHLHE40-AS1	MZB1
EIF2AK2	IRF1	IFITM1	CLIC3	PDCD1	MTFP1	FAAH2	CD2	S100A6	RPS18	MXI1	MT-ND4	ZBTB38	IL1R1	ICA1	SH3BGRL3	IL2RA	MT2A	RPL9	VIM	CMC1	HLA-DMB	MGST2
APOL6	ACTN1	TCF7	ANXA5	TCF7	PAICS	MIR210HG	ENTPD1	LIMS1	RPSA	GAS5	MT-CO3	CYTOR	HSPA1A	SRGN	TNFRSF18	OSTF1	SOCS1	LDHB	HIST1H1B	ANXA1	ZG16B	CDCA7L
RSAD2	BEX3	CXCR5	S100A11	EEF1G	FBLN5	P4HA1	RORA	GNLY	RPS16	PLAC8	MT-ATP8	AL390957.1	PIM2	REL	JUN	IL2RG	FOXP1	EEF1A1	CKS2	LYAR	IL2RA	AC012368.1
SNHG6	PRMT2	PLSCR1	UCP2	IL6ST	ALDOA	TIGIT	LSP1	PLSCR3	RPS12	PKM	RSRP1	FCMR	CMTM6	TNFRSF9	PHLDA1	AL606807.1	RPL36	RPL32	TMSB10	CD81	PRDM1	NCF4
SMCHD1	APOL6	ITM2A	LTB	CD7	VEGFB	ALDOA	SH3BGRL3	TPT1	EEF1G	ABLIM1	MT-ND2	PBXIP1	IL2RB	BATF	CD2	PGK1	RPL12	RPL27	MCM7	CD99	GADD45G	ITGB7
SARAF	CEBPB	AC004585.1	LIMS1	H2AFZ	ZNF292	PKM	ARL4C	ANXA5	RPL19	PDK1	SSH2	LINC01934	CYTOR	ICOS	CTSC	DDIT4	PIM1	RPS2	PTMS	CLDND1	RNF19B	CD52
SHFL	TNFSF10	FAAH2	SELPLG	AL450352.1	AC097534.2	CD7	S100A4	NOSIP	RPL30	RGCC	SERINC5	GZMM	ARID5A	IL21	SYTL2	CTLA4	RCAN3	RPL34	DUT	ITM2C	RHOC	TMSB10
XAF1	AARS	CD7	PLSCR3	SMCO4	SARAF	H1F0	ASB2	JAML	RPL34	MIR210HG	EML4	CD38	AC017002.3	LINC01480	IFITM2	SLC16A3	NFKBIZ	RPS3	S100A4	APOBEC3G	C17orf49	KLF2
FXYD7	C1orf162	FYN	S1PR1	ITM2A	SLC16A3	MAGEH1	PTMS	RPS2	RPS27	PIK3IP1	MACF1	GADD45G	CD7	ID3	ID2	IFI6	CARD16	MT-CO3	HMGN2	HCST	IER3	IL32
NUB1	IRF7	ITGAL	HOPX	MT-CO2	SNHG7	ICA1	CTSC	SYTL2	RPS4X	DDIT4	SLC38A1	SNX6	CXCR6	BIRC3	EMP3	SRGN	HAPLN3	RPLP2	CCNB1	DUSP2	CD38	SAMHD1
LSR	SLC3A2	TRPS1	LGALS3	PPP2R5C	WSB1	ISG15	PBXIP1	HLA-DRA	RPL32	WSB1	SMCHD1	PIM2	BIRC3	CTLA4	HCST	LINC01943	UBALD2	RPL19	CCNB2	HLA-A	CD82	EGLN3
CEBPB	IARS	LGMN	MYO1G	TBC1D4	PTMA	IFI6	CAPG	CXCR6	RPL10A	SARAF	ANKRD44	PTMS	CCND2	CD82	ANXA2	PRDM1	BEX3	RPS23	ANXA2	CYBA	ADTRP	LTB
OAS1	GIMAP5	GLCCI1	CALM1	MAGEH1	FXYD7	THADA	FKBP11	LAPTM5	PABPC1	SNHG1	VPS13C	RAB27A	CARD16	PKM	CD82	IL32	UPP1	RPLP0	H2AFX	HLA-B	CTSH	TNIP3
PSMB9	CMPK2	ASAP1	CEBPD	EIF3F	IL7R	TOX	PERP	CRIP1	RPS15A	VEGFB	IL6ST	F2R	DNPH1	TIGIT	TMSB10	MIF	TRIM22	RPS9	CDC20	AHNAK	MYB	IL10RA
SP100	LGALS3BP	IGFBP4	CRIP1	MT-ND4	GIMAP1	NR3C1	IL23R	NME2	EEF1D	VIM	AKAP13	C9orf16	SH2D2A	ECEL1	ENTPD1	PGAM1	KIAA0040	NOP53	MCM5	HLA-DQB1	SYNGR2	PIM1
ANK3	NME2	PPP1R16B	CAPN2	CEMIP2	MALAT1	SLC16A3	CLDND1	MYO1G	RPS2	GAPDH	ARHGAP15	LINC01943	PIM1	SAT1	CD99	AK4	IFIT3	C1orf162	SMC4	HLA-DRA	CD70	SH3BP5
RTP4	SMCHD1	SMCO4	OSTF1	SCGB3A1	JUNB	SLC9A9	B3GALT2	RPL13A	RPL6	ACTN1	ARGLU1	TSHR	TXN	PDCD1	CLIC1	TPM4	GADD45B	RPS18	H2AFV	HLA-C	PTMS	CD27
IFI16	SAMHD1	PITPNC1	NOSIP	ITGAL	PGAM1	IFI44L	UCP2	SYTL1	RPS14	PTMA	PTPRJ	SH2D2A	BCL3	DUSP5	LY6E	ALOX5AP	BIRC3	PABPC1	UBALD2	CTSC	VDR	LGALS3
OAS2	FHIT	DLEU2	IFITM2	MT-ATP6	S100A10	SAT1	YWHAH	ANXA2	RPL27A	TMIGD2	BCL11B	CD3D	UBALD2	CD40LG	LAPTM5	S100A10	SOD1	RGCC	PCNA	ABI3	MICAL2	PRF1
LAMP3	RPL12	MBP	DOK2	EIF3L	CNBP	OAS1	ERN1	S1PR1	NOP53	TCEA3	LRBA	DUSP4	PBXIP1	JUND	MYO1G	CTSC	PLCL1	RPL6	CDK1	NFATC2	FURIN	YBX3
HERC6	GSTP1	LGALS9	SYTL1	RPS4X	FAU	ZNF395	ABRACL	EEF1G	TCF7	PNRC1	UTRN	AC131971.1	GADD45A	PHLDA1	CKLF	DUSP5	SELENOM	RPL18	HMGB1	SLF1	SH2D2A	TLE5
IFIT5	TMIGD2	GPRIN3	SLAMF1	LGMN	RPS27	TOX2	AHNAK	ESYT1	RPL22	HILPDA	KMT2A	AKAP13	CACYBP	TBC1D4	CD59	MYO1G	MAP3K1	RPL13A	GAPDH	PLAAT4	BHLHE40	FLT3LG
PARP9	PSMB10	ZNRF1	CNN2	RPL3	RPL41	ARID5A	CLIC1	RORC	RPL27	ZNF292	ARID1B	PTPN13	BCL2	EGR3	CD3D	CLIC1	GBP5	RPS16	CKS1B	LYST	FAH	S100A4
IFI35	SNTB1	AC012645.3	SLFN5	NAP1L4	RPL36	ALDOC	GLIPR1	CAPG	RPS7	RRAGD	ADAM10	G3BP2	PTMS	JARID2	UCP2	PHLDA1	ISG20	TCF7	CRIP1	GZMM	HMOX1	S1PR4
UBE2L6	RGCC	PRRC2B	TNFSF13B	GPX4	TCF7	AK4	EFHD2	CALM1	RPL11	PRMT2	RUNX1	FURIN	CSF1	TOX	SH2D2A	ENTPD1	GBP1	RPL11	FEN1	SH2D1A	POU2AF1	KLF3

### Sheet: Fig 7
Naïve B	MemB	LZ-PB Transition	DZ	LZ	Plasmablasts	Act PreGC	ProlifPB
BACH2	AIM2	MTRNR2L12	HILPDA	MIR155HG	JCHAIN	IGHV4-31	RRM2
FCER2	TNFRSF13B	RPS26	HIF1A-AS3	CD83	XBP1	IGHV4-28	TYMS
FCRL1	CLECL1	IGLV2-23	FAM162A	FABP5	MZB1	IGHV4-55	PCLAF
KLF2	COTL1	IGLV2-11	BNIP3	DUSP2	SSR4	AC233755.1	HIST1H3C
IGHD	CRIP1	IGLV1-51	PGK1	EBI3	IGLC1	IGHV4-61	MKI67
HVCN1	CD82	IGLV2-8	GPR146	NME1	HSP90B1	TCL1A	NUSAP1
AFF3	RPS18	AL138963.4	LDHA	MYC	TXNDC5	IGLV3-1	HIST1H3B
NIBAN3	RPS16	ISG15	TPI1	HSP90AB1	DERL3	HIST1H1E	ASPM
CD79B	RPS14	HIST1H1E	ENO1	IL21R	CD27	SELL	HIST1H1B
RALGPS2	CD27	H1FX	MIR210HG	TRAF4	ITM2C		STMN1
SELL	RPS3	IFITM3	BNIP3L	TNF	SEC11C		PTTG1
FCMR	RPS15A	MX1	WNT10A	NFKBID	PPIB		C12orf75
CD72	RPS8		MIF	EIF4A1	FKBP11		HMGB2
CD52	RPL11		GPI	SYNGR2	SEC61B		IFI27
MT-CYB	RPS2		CLEC2B	BCL2A1	SSR3		MZB1
LIMD2	RPS6		GAPDH	CCND2	LINC02362		TXNDC5
CD37	RPL9		PAM	REL	HSPA5		RRBP1
MT-ATP6	RPL21		C7orf50	DDX21	SRGN		UBE2S
CD74	EEF1A1		ALDOA	FCRL5	PDIA4		JCHAIN
BANK1	RPLP2		PKM	NHP2	RRBP1		XBP1
SNX2	RPL39		C4orf3	PRDX1	TNFRSF17		PDIA4
S1PR1	RPL36		NREP	PPA1	GLCCI1		HSP90B1
COL19A1	RPS25		PTMA	NFKB1	MEF2B		IGHV1-69
FOXP1	RPL3		TMSB10	ZFP36L1	AC012236.1		IGHV1-69D
RIPOR2	CTSH		ZNF395	SPIB	SPCS3		IGHGP
C1orf162	MT-CYB		IZUMO4	MTHFD2	MYDGF		LGALS1
RCSD1	SESN3		P4HA1	EIF5A	SDF2L1		IGLC1
LINC00926	OSBPL10		FUT11	RANBP1	IFI27		TUBA1B
STX7	MT-ND3		ZNF292	NME2	HERPUD1		PPIB
LINC02397	SGPP1		PNRC1	SRM	IGHG4		SPCS3
CD22	S100A4		DDIT4	BATF	IGLV6-57		CD27
TRBC2	NAPSA		MXI1	RAN	SUB1		SSR3
CD19	RPL27A		CXCR4	HSPD1	IGKC		IFI6
LTB	S100A10		GBP2	CD69	IFI6		IGHG1
CCSER1	MT-ND4		DARS	PTPN6	IGHA2		SEC61B
2026-03-03	ID3		ALDOC	TUBA1B	IGHA1		SUB1
KHDRBS2	CAPG		PGAM1	HSPE1	IL32		IGKC
TSTD1	ZFAS1		BHLHE40	HLA-DQA1	IGHG1		IGHG3
UCP2	MT-ND2		ENO2	HSP90AA1	IGHV3-7		HIST1H4C
BCL11A	ARHGAP24		CCR7	WARS	IGHG2		IGLV2-23
CAMK2D	VIM		RNASET2	TXN	IGHV3-21		IGLV2-14
ZCCHC7	ALOX5AP		SLC16A3	NFKBIA	IGLC2		IGKV2-30
RPS4Y1	GAS5		PFKP	HSPA8	IGHV3-23		IGHV4-39
SMC6	CD44		SLC2A3	RPL22L1	IGKV4-1		IGKV3-11
ADK	S100A6		MTFP1	JUNB	IGKV3-15		IGLC2
VPREB3	ITGB1		WSB1	ACTG1	IGLV2-14		IGLV6-57
TLE5	GPR183		GALNT2	UBALD2	IGKV3-11		IGLV1-44
WARS	TCF4		SNHG7	GADD45B	IGHV3-30		IGKV3-15
IFITM3	LTB		H1FX	PIM3	IGKV3-20		IGHV3-21
	RPS4Y1		JUNB	LRMP	IGKV1-5		IGKV4-1
